# Peasants at the queen’s table?: The microbiome’s dynamics throughout swarming preparation in honey bees (*Apis mellifera*)

**DOI:** 10.1101/2024.09.22.614346

**Authors:** Michał. R. Kolasa, Bartłomiej Molasy, Aneta Strachecka, Anna Michalik

## Abstract

The intricate relationship between hosts and bacterial symbionts was crucial for the evolution of multiple insect clades. Western honey bees *(Apis mellifera)* have distinctive and highly stable microbiomes in terms of bacterial taxonomic composition. However, despite the significant development of molecular techniques observed in recent decades, we still are far from understanding much about the dynamics of honey bees’ microbiomes in terms of their strain diversity and quantities. The overall stable composition of their microbiome and complex behavior make honey bees a perfect model species for studying the gut-brain axis, where the gut microbiome can efficiently influence the host’s behavior. Here, by implementing high-throughput amplicon sequencing of bacterial 16S rRNA V4 and V1V2 hypervariable regions alongside a cutting-edge quantification approach, we aimed to describe the dynamic in honey bee young workers’ microbiome composition and quantity throughout swarming preparation.

Our results show no changes in microbial absolute abundances throughout the swarming preparation among young worker bees. The V4 and V1V2 datasets congruently reconstructed microbial composition with some notable exceptions, and differential abundance analysis indicated that *Bombella* and *Bartonella* significantly changed over batches.
