## Supplementary material for "Peasants at the queen’s table?: The microbiome’s dynamics throughout swarming preparation in honey bees (*Apis mellifera*)": Suppl. Table 1

### Sheet: Arkusz1
Hive	Batch	Spec_ID	Sample_ID	Emergence date	Collection date	Comment
I	1	1	I_1_1	2020-05-04	2020-05-14	Excluded
I	1	2	I_1_2	2020-05-04	2020-05-14
II	1	1	II_1_1	2020-05-04	2020-05-14
II	1	2	II_1_2	2020-05-04	2020-05-14
II	1	3	II_1_3	2020-05-04	2020-05-14
III	1	1	III_1_1	2020-05-04	2020-05-14
III	1	2	III_1_2	2020-05-04	2020-05-14
III	1	3	III_1_3	2020-05-04	2020-05-14
I	2	1	I_2_1	2020-05-07	2020-05-17
I	2	2	I_2_2	2020-05-07	2020-05-17
I	2	3	I_2_3	2020-05-07	2020-05-17
II	2	1	II_2_1	2020-05-07	2020-05-17
II	2	2	II_2_2	2020-05-07	2020-05-17
II	2	3	II_2_3	2020-05-07	2020-05-17
III	2	1	III_2_1	2020-05-07	2020-05-17
III	2	2	III_2_2	2020-05-07	2020-05-17
III	2	3	III_2_3	2020-05-07	2020-05-17
I	3	1	I_3_1	2020-05-10	2020-05-20
I	3	2	I_3_2	2020-05-10	2020-05-20
II	3	13	II_3_13	2020-05-10	2020-05-20
II	3	1	II_3_1	2020-05-10	2020-05-20
II	3	3	II_3_3	2020-05-10	2020-05-20
III	3	1	III_3_1	2020-05-10	2020-05-20
III	3	2	III_3_2	2020-05-10	2020-05-20
III	3	3	III_3_3	2020-05-10	2020-05-20
I	4	1	I_4_1	2020-05-13	2020-05-23
I	4	2	I_4_2	2020-05-13	2020-05-23
I	4	3	I_4_3	2020-05-13	2020-05-23
II	4	1	II_4_1	2020-05-13	2020-05-23	Excluded
II	4	2	II_4_2	2020-05-13	2020-05-23
II	4	3	II_4_3	2020-05-13	2020-05-23
III	4	1	III_4_1	2020-05-13	2020-05-23
III	4	2	III_4_2	2020-05-13	2020-05-23
III	4	3	III_4_3	2020-05-13	2020-05-23
I	5	1	I_5_1	2020-05-16	2020-05-26
I	5	2	I_5_2	2020-05-16	2020-05-26
II	5	1	II_5_1	2020-05-16	2020-05-26
II	5	2	II_5_2	2020-05-16	2020-05-26
II	5	3	II_5_3	2020-05-16	2020-05-26
III	5	1	III_5_1	2020-05-16	2020-05-26
III	5	2	III_5_2	2020-05-16	2020-05-26
III	5	3	III_5_3	2020-05-16	2020-05-26
I	6	1	I_6_1	2020-05-19	2020-05-29
I	6	2	I_6_2	2020-05-19	2020-05-29
I	6	3	I_6_3	2020-05-19	2020-05-29
II	6	1	II_6_1	2020-05-19	2020-05-29
II	6	2	II_6_2	2020-05-19	2020-05-29
II	6	3	II_6_3	2020-05-19	2020-05-29
III	6	1	III_6_1	2020-05-19	2020-05-29
III	6	2	III_6_2	2020-05-19	2020-05-29
III	6	3	III_6_3	2020-05-19	2020-05-29
I	7	1	I_7_1	2020-05-22	2020-06-01
I	7	2	I_7_2	2020-05-22	2020-06-01
I	7	3	I_7_3	2020-05-22	2020-06-01
II	7	1	II_7_1	2020-05-22	2020-06-01
II	7	2	II_7_2	2020-05-22	2020-06-01
II	7	3	II_7_3	2020-05-22	2020-06-01
III	7	1	III_7_1	2020-05-22	2020-06-01
III	7	2	III_7_2	2020-05-22	2020-06-01
III	7	3	III_7_3	2020-05-22	2020-06-01
I	8	1	I_8_1	2020-05-25	2020-06-04
I	8	2	I_8_2	2020-05-25	2020-06-04
I	8	3	I_8_3	2020-05-25	2020-06-04
II	8	1	II_8_1	2020-05-25	2020-06-04
II	8	2	II_8_2	2020-05-25	2020-06-04
II	8	3	II_8_3	2020-05-25	2020-06-04
III	8	5	III_8_5	2020-05-25	2020-06-04
III	8	6	III_8_6	2020-05-25	2020-06-04
III	8	7	III_8_7	2020-05-25	2020-06-04
I	9	1	I_9_1	2020-05-28	2020-06-07
I	9	2	I_9_2	2020-05-28	2020-06-07
I	9	3	I_9_3	2020-05-28	2020-06-07
II	9	1	II_9_1	2020-05-28	2020-06-07
II	9	2	II_9_2	2020-05-28	2020-06-07
II	9	3	II_9_3	2020-05-28	2020-06-07
III	9	1	III_9_1	2020-05-28	2020-06-07
III	9	2	III_9_2	2020-05-28	2020-06-07
III	9	3	III_9_3	2020-05-28	2020-06-07
